# Deep lipidomic profiling reveals sex dimorphism of lipid metabolism in fibro-calcific aortic valve disease

**DOI:** 10.1101/2024.08.07.606946

**Authors:** Patricia Prabutzki, Michele Wölk, Julia Böttner, Zhixu Ni, Sarah Werner, Holger Thiele, Jürgen Schiller, Petra Büttner, Florian Schlotter, Maria Fedorova

**Affiliations:** Leipzig University, Faculty of Medicine, Institute for Medical Physics and Biophysics, Leipzig, Germany; Center of Membrane Biochemistry and Lipid Research, University Hospital and Faculty of Medicine Carl Gustav Carus of TU Dresden, Dresden, Germany; Heart Center Leipzig at Leipzig University, Department of Internal Medicine/Cardiology, Leipzig, Germany; Department of Cardiology, University Medical Center of the Johannes Gutenberg University Mainz and German Center for Cardiovascular Research - Partner Site Rhine-Main, Mainz, Germany

**Author notes:** Authors contributed equally to this work (Patricia Prabutzki, Michele Wölk). Florian Schlotter, Department of Cardiology, University Medical Center of the Johannes Gutenberg University Mainz and German Center for Cardiovascular Research - Partner Site Rhine-Main, Mainz, Germany;, Maria Fedorova, Lipid Metabolism: Analysis and Integration, Center of Membrane Biochemistry and Lipid Research, University Hospital Carl Gustav Carus and Faculty of Medicine of TU Dresden, Dresden, Germany.

**Keywords:** aortic stenosis, lipidomics, fibro-calcific aortic valve disease, fibrosis, calcification

## Abstract

Fibro-calcific aortic valve disease (FCAVD) is the most common valvular heart disease manifesting in pathological fibro-calcific remodeling of the aortic valve (AV) leaflets, ultimately leading to aortic stenosis. Although lipid dysmetabolism is a driver of FCAVD pathogenesis, the molecular details of the AV lipidome remodeling upon fibrosis and calcification remain largely unknown. Here, we employed advanced lipidomics technologies for deep quantitative profiling of metabolic trajectories in human tricuspid and bicuspid AVs at different pathological stages. Specific extrinsic and intrinsic lipid trends, accompanying the development of fibrosis and calcification, were identified. Importantly, significant differences in lipid signatures between male and female individuals were demonstrated and were attributable to altered sphingolipid metabolism. Taken together, deep lipidomics profiling allowed to identify major molecular events and revealed a high extent of sex-dimorphism in lipidomics signatures of human FCAVD.
