## Supplementary Table 1 for "Deep lipidomic profiling reveals sex dimorphism of lipid metabolism in fibro-calcific aortic valve disease"

### Sheet: Supplementary Data Table 1
Supplementary Data Table 1 | Clinical metadata.
Mean values or total count per group [%].
Pathology	Morphology	N	Male	Female	Age	BMI	Indication - AS III°	Statin therapy	Arterial hypertension
Mildly diseased	TAV	23	13	10	71.4783	30	23 [100]	18 [78]	21 [91]
	BAV	14	7	7	62.6429	26.7857	14 [100]	8 [57]	9 [64]
Fibrotic	TAV	28	15	13	70.2857	29.6154	28 [100]	21 [75]	23 [82]
	BAV	23	11	12	61.0435	27.2609	23 [100]	12 [52]	15 [65]
Calcific	TAV	27	14	13	71.7222	29	27 [100]	15 [56]	16 [59]
	BAV	21	11	10	63	27.9524	21 [100]	13 [62]	16 [76]
