## Supplementary Table 4 for "Deep lipidomic profiling reveals sex dimorphism of lipid metabolism in fibro-calcific aortic valve disease"

### Sheet: Supplementary Data Table 4
Supplementary Data Table 4 | Internal standard mixtures (ISTD) used for qHPTLC lipid class specific quantification.
Calibration curves were built to roughly estimate the composition and relative abundance of aortic valve (AV) lipids in order to design ISTD mixture tailored to the lipid subclasses and their endogenous quantities in human AV lipidome.
Apolar lipid ISTD used for qHPTLC lipid class specific quantification.
ISTD	Loaded amount [nmol]
TG 18:0/18:0/18:0	11.2	5.6	2.8	1.4	0.7	0.4
FA18:0	28.4	14.2	7.1	3.6	1.8	0.9
Cholesterol	38.6	19.3	9.7	4.8	2.4	1.2
DG 16:0/16:0/0:0	16	8	4	2	1	0.5
DG 16:0/0:0/16:0	16	8	4	2	1	0.5
MG 18:0/0:0/0:0	35.8	17.9	9	4.5	2.2	1.1
Polar lipid ISTD used for qHPTLC lipid class specific quantification.
ISTD	Loaded amount [nmol]
TG 18:0/18:0/18:0	11.2	5.6	2.8	1.4	0.7	0.4
DG 16:0/16:0/0:0	16	8	4	2	1	0.5
PG 16:0/18:1	13.4	6.7	3.3	1.7	0.8	0.4
PE 16:0/18:1	13.9	7	3.5	1.7	0.9	0.4
PI 16:0/18:1	12	6	3	1.5	0.7	0.4
PS 16:0/18:1	13.1	6.6	3.3	1.6	0.8	0.4
LPE 18:1	20.9	10.4	5.2	2.6	1.3	0.7
PC 16:0/18:1	13.2	6.6	3.3	1.6	0.8	0.4
SM 18:1;O2/16:0	14.2	7.1	3.6	1.8	0.9	0.4
LPC 18:1	19.2	9.6	4.8	2.4	1.2	0.6
