## Supplementary Table 5 for "Deep lipidomic profiling reveals sex dimorphism of lipid metabolism in fibro-calcific aortic valve disease"

### Sheet: Supplementary Data Table 5
Supplementary Data Table 5 | Serial dilutions of AV-tailored ISTD mixture used for seven-points calibration curves generation.
Provided ISTD quantities correspond to 10 μL of the mixture spiked in 20 mg of AV tissue. Selected amounts are marked in bold.
ISTD	amount [pmol/10 μL]
SPLASH® Lipidomix®
PC 15:0/18:1 (d7)	3999	2000	1000	500	250	125	0
PE 15:0/18:1 (d7)	149	75	37	19	9	5	0
PS 15:0/18:1 (d7)	100	50	25	13	6	3	0
PG 15:0/18:1 (d7)	699	349	175	87	44	22	0
PI 15:0/18:1 (d7)	201	100	50	25	13	6	0
PA 15:0/18:1 (d7)	200	100	50	25	13	6	0
LPC 18:1 (d7)	900	450	225	113	56	28	0
LPE 18:1 (d7)	201	101	50	25	13	6	0
CE 18:1 (d7)	10001	5000	2500	1250	625	313	0
DG 15:0/18:1 (d7)	299	150	75	37	19	9	0
TG 15:0/18:1/15:0 (d7)	1300	650	325	162	81	41	0
SM 18:1;O2/18:1 (d9)	802	401	201	100	50	25	0
Cholesterol (d7)	4999	2499	1250	625	312	156	0
Cer/SpH Mix I
LacCer 18:1;O2/12:0	750	375	187.5	93.8	46.9	23.4	0
GlcCer d18:1;O2/12:0	750	375	187.5	93.8	46.9	23.4	0
Cer 18:1;O2/12:0	750	375	187.5	93.8	46.9	23.4	0
Cer 18:1;O2/25:0	750	375	187.5	93.8	46.9	23.4	0
Individual Lipid ISTD
Cer 18:1;O/17:0;O	750	375	187.5	93.8	46.9	23.4	0
Cer 18:0;O3/8:0	750	375	187.5	93.8	46.9	23.4	0
Cer 18:0;O2/12:0	750	375	187.5	93.8	46.9	23.4	0
Cer 18:0;O2/8:0	750	375	187.5	93.8	46.9	23.4	0
CL 18:2/18:2/18:2/18:2 (d5)	160	80	40	20	10	5	0
Additional individual Lipid ISTD for acidic extraction
LPA 17:1	40	20	10	5	2.5	1.3	0
PA 15:0/18:1 (d7)	80	40	20	10	5	2.5	0
