## Supplementary Table 6 for "Deep lipidomic profiling reveals sex dimorphism of lipid metabolism in fibro-calcific aortic valve disease"

### Sheet: Supplementary Data Table 6
Supplementary Data Table 6 | Composition of the AV-tailored ISTD mixture.
Provided ISTD quantities correspond to 10 μL of the mixture spiked in 20 mg of AV tissue.
ISTD	amount [pmol/10 μL]
SPLASH® Lipidomix®
PC 15:0/18:1 (d7)	500
PE 15:0/18:1 (d7)	19
PS 15:0/18:1 (d7)	25
PG 15:0/18:1 (d7)	87
PI 15:0/18:1 (d7)	25
PA 15:0/18:1 (d7)	25
LPC 18:1 (d7)	113
LPE 18:1 (d7)	25
CE 18:1 (d7)	1250
DG 15:0/18:1 (d7)	37
TG 15:0/18:1/15:0 (d7)	163
SM 18:1;O2/18:1 (d9)	100
Cholesterol (d7)	625
Cer/SpH Mix I
LacCer 18:1;O2/12:0	50
GlcCer 18:1;O2/12:0	50
Cer 18:1;O2/12:0	50
Cer 18:1;O2/25:0	50
Individual ISTD
Cer 18:1;O/17:0;O	10
Cer 18:0;O3/8:0	10
Cer 18:0;O2/12:0	10
Cer 18:0;O2/8:0	10
CL 18:2/18:2/18:2/18:2 (d5)	20
Additional individual ISTD used for acidic extraction
LPA 17:1	5
PA 15:0/18:1 (d7)	10
