## Supplementary Table 7 for "Deep lipidomic profiling reveals sex dimorphism of lipid metabolism in fibro-calcific aortic valve disease"

### Sheet: Supplementary Data Table 7
Supplementary Data Table 7 | Adducts and common in-source fragments considered for peak integration to support accurate lipid quantification.
* [M+Na]+ Adduct of Hex1Cer lipid species was not considered, due to an overlap of the corresponding m/z values with an unidentified species.
Lipid Class	Considered adducts and in-source fragments
CE	[M+NH4]+
Cholesterol	[M-H2O+H]+
TG	[M+NH4]+, [M+Na]+, [M+K]+
DG	[M+NH4]+, [M+Na]+
PC	[M+H]+
PE	[M+H]+
PA	[M-H]-
PS	[M-H]-
PI	[M-H]-
PG	[M-H]-
CL	[M-H]-
LPC	[M+H]+
LPE	[M+H]+
LPA	[M-H]-
LPI	[M-H]-
LPS	[M-H]-
SM	[M+H]+
Cer	[M+H]+, [M+Na]+, [M-H2O+H]+
DeoxyCer	[M+H]+, [M+Na]+
DhCer	[M+H]+, [M+Na]+, [M-H2O+H]+
PhytoCer	[M+H]+, [M+Na]+
Hex1Cer*	[M+H]+, [M-H2O+H]+
Hex2Cer	[M+H]+, [M+Na]+, [M-H2O+H]+
Hex3Cer	[M+H]+, [M+Na]+, [M-H2O+H]+
GM3	[M-H]-
