## Supplementary Table 8 for "Deep lipidomic profiling reveals sex dimorphism of lipid metabolism in fibro-calcific aortic valve disease"

### Sheet: Supplementary Data Table 8
Supplementary Data Table 8 | Lipid-specific selected reaction monitoring (SRM) transitions.
Species level	Molecular species level	Precursor	Product	Charge	Retention time C18 [min] Altis	Collision Energy V	RF Lens V
CL 70:7	CL 18:2_18:2_18:2_16:1	1421.95	279.233	[M-H]-	10.6	74	205
CL 70:7	CL 18:2_18:2_18:2_16:1	1421.95	253.217	[M-H]-	10.6	74	205
CL 70:7	CL 18:2_18:2_18:2_16:1	1421.95	152.996	[M-H]-	10.6	70	205
CL 72:6	CL 18:2_18:2_18:1_18:1	1452	281.249	[M-H]-	11.2	74	205
CL 72:6	CL 18:2_18:2_18:1_18:1	1452	279.233	[M-H]-	11.2	74	205
CL 72:6	CL 18:2_18:2_18:1_18:1	1452	152.996	[M-H]-	11.2	70	205
CL 72:7	CL 18:2_18:2_18:2_18:1	1449.98	281.249	[M-H]-	10.9	74	205
CL 72:7	CL 18:2_18:2_18:2_18:1	1449.98	279.233	[M-H]-	10.9	74	205
CL 72:7	CL 18:2_18:2_18:2_18:1	1449.98	152.996	[M-H]-	10.9	70	205
CL 72:8	CL 18:2_18:2_18:2_18:2	1447.96	279.233	[M-H]-	10.7	74	205
CL 72:8	CL 18:2_18:2_18:2_18:2	1447.96	152.996	[M-H]-	10.7	70	205
CL 72:8 (d5)	CL 18:2/18:2/18:2/18:2 (d5)	1453	279.232	[M-H]-	10.6	74	205
CL 72:8 (d5)	CL 18:2/18:2/18:2/18:2 (d5)	1453	158.027	[M-H]-	10.6	70	205
CL 72:8 (d5)	CL 18:2/18:2/18:2/18:2 (d5)	1453	152.996	[M-H]-	10.6	70	205
CL 74:10	CL 18:2_18:2_18:2_20:4	1471.96	303.233	[M-H]-	10.6	74	205
CL 74:10	CL 18:2_18:2_18:2_20:4	1471.96	279.233	[M-H]-	10.6	74	205
CL 74:10	CL 18:2_18:2_18:2_20:4	1471.96	152.996	[M-H]-	10.6	70	205
GM3 34:0;O2	GM3 34:0;O2	1153.72	862.626	[M-H]-	7.9	42	249
GM3 34:0;O2	GM3 34:0;O2	1153.72	538.521	[M-H]-	7.9	56	249
GM3 34:0;O2	GM3 34:0;O2	1153.72	290.088	[M-H]-	7.9	50	249
GM3 34:1;O2	GM3 34:1;O2	1151.71	860.611	[M-H]-	7.7	42	249
GM3 34:1;O2	GM3 34:1;O2	1151.71	536.505	[M-H]-	7.7	56	249
GM3 34:1;O2	GM3 34:1;O2	1151.71	290.088	[M-H]-	7.7	50	249
GM3 34:2;O2	GM3 34:2;O2	1149.69	858.595	[M-H]-	7.2	42	249
GM3 34:2;O2	GM3 34:2;O2	1149.69	534.489	[M-H]-	7.2	56	249
GM3 34:2;O2	GM3 34:2;O2	1149.69	290.088	[M-H]-	7.2	50	249
GM3 36:0;O2	GM3 36:0;O2	1181.75	890.657	[M-H]-	8.5	42	249
GM3 36:0;O2	GM3 36:0;O2	1181.75	566.552	[M-H]-	8.5	56	249
GM3 36:0;O2	GM3 36:0;O2	1181.75	290.088	[M-H]-	8.5	50	249
GM3 36:1;O2	GM3 36:1;O2	1179.74	888.642	[M-H]-	8.3	42	249
GM3 36:1;O2	GM3 36:1;O2	1179.74	564.536	[M-H]-	8.3	56	249
GM3 36:1;O2	GM3 36:1;O2	1179.74	290.088	[M-H]-	8.3	50	249
GM3 36:2;O2	GM3 36:2;O2	1177.72	886.626	[M-H]-	7.8	42	249
GM3 36:2;O2	GM3 36:2;O2	1177.72	562.521	[M-H]-	7.8	56	249
GM3 36:2;O2	GM3 36:2;O2	1177.72	290.088	[M-H]-	7.8	50	249
GM3 38:1;O2	GM3 38:1;O2	1207.77	916.673	[M-H]-	8.8	42	249
GM3 38:1;O2	GM3 38:1;O2	1207.77	592.567	[M-H]-	8.8	56	249
GM3 38:1;O2	GM3 38:1;O2	1207.77	290.088	[M-H]-	8.8	50	249
GM3 38:2;O2	GM3 38:2;O2	1205.75	914.657	[M-H]-	8.3	42	249
GM3 38:2;O2	GM3 38:2;O2	1205.75	590.552	[M-H]-	8.3	56	249
GM3 38:2;O2	GM3 38:2;O2	1205.75	290.088	[M-H]-	8.3	50	249
GM3 39:1;O2	GM3 39:1;O2	1221.78	930.689	[M-H]-	9	42	249
GM3 39:1;O2	GM3 39:1;O2	1221.78	606.583	[M-H]-	9	56	249
GM3 39:1;O2	GM3 39:1;O2	1221.78	290.088	[M-H]-	9	50	249
GM3 40:0;O2	GM3 40:0;O2	1237.82	946.72	[M-H]-	9.3	42	249
GM3 40:0;O2	GM3 40:0;O2	1237.82	622.614	[M-H]-	9.3	56	249
GM3 40:0;O2	GM3 40:0;O2	1237.82	290.088	[M-H]-	9.3	50	249
GM3 40:1;O2	GM3 40:1;O2	1235.8	944.704	[M-H]-	9.1	42	249
GM3 40:1;O2	GM3 40:1;O2	1235.8	620.599	[M-H]-	9.1	56	249
GM3 40:1;O2	GM3 40:1;O2	1235.8	290.088	[M-H]-	9.1	50	249
GM3 40:2;O2	GM3 40:2;O2	1233.78	942.689	[M-H]-	8.8	42	249
GM3 40:2;O2	GM3 40:2;O2	1233.78	618.583	[M-H]-	8.8	56	249
GM3 40:2;O2	GM3 40:2;O2	1233.78	290.088	[M-H]-	8.8	50	249
GM3 41:1;O2	GM3 41:1;O2	1249.82	958.72	[M-H]-	9.3	42	249
GM3 41:1;O2	GM3 41:1;O2	1249.82	634.614	[M-H]-	9.3	56	249
GM3 41:1;O2	GM3 41:1;O2	1249.82	290.088	[M-H]-	9.3	50	249
GM3 42:1;O2	GM3 42:1;O2	1263.83	972.736	[M-H]-	9.5	42	249
GM3 42:1;O2	GM3 42:1;O2	1263.83	648.63	[M-H]-	9.5	56	249
GM3 42:1;O2	GM3 42:1;O2	1263.83	290.088	[M-H]-	9.5	50	249
GM3 42:2;O2	GM3 42:2;O2	1261.82	970.72	[M-H]-	9.1	42	249
GM3 42:2;O2	GM3 42:2;O2	1261.82	646.614	[M-H]-	9.1	56	249
GM3 42:2;O2	GM3 42:2;O2	1261.82	290.088	[M-H]-	9.1	50	249
GM3 44:1;O2	GM3 44:1;O2	1291.86	1000.77	[M-H]-	9.8	42	249
GM3 44:1;O2	GM3 44:1;O2	1291.86	676.661	[M-H]-	9.8	56	249
GM3 44:1;O2	GM3 44:1;O2	1291.86	290.088	[M-H]-	9.8	50	249
GM3 44:2;O2	GM3 44:2;O2	1289.85	998.751	[M-H]-	9.5	42	249
GM3 44:2;O2	GM3 44:2;O2	1289.85	674.646	[M-H]-	9.5	56	249
GM3 44:2;O2	GM3 44:2;O2	1289.85	290.088	[M-H]-	9.5	50	249
Hex1Cer 30:1;O2	Hex1Cer 18:1;O2/12:0	642.495	480.442	[M-H]-	7.7	22	128
Hex1Cer 30:1;O2	Hex1Cer 18:1;O2/12:0	642.495	462.432	[M-H]-	7.7	33	128
Hex1Cer 30:1;O2	Hex1Cer 18:1;O2/12:0	642.495	224.202	[M-H]-	7.7	39	128
LPA 16:0	LPA 16:0	409.207	255.167	[M-H]-	3.9	28	81
LPA 16:0	LPA 16:0	409.207	152.995	[M-H]-	3.9	21	81
LPA 16:0	LPA 16:0	409.207	78.783	[M-H]-	3.9	51	81
LPA 18:0	LPA 18:0	437.237	283.133	[M-H]-	5.2	29	85
LPA 18:0	LPA 18:0	437.237	152.995	[M-H]-	5.2	22	85
LPA 18:0	LPA 18:0	437.237	78.783	[M-H]-	5.2	52	85
LPA 18:1	LPA 18:1	435.217	281.133	[M-H]-	4	28	85
LPA 18:1	LPA 18:1	435.217	152.995	[M-H]-	4	22	85
LPA 18:1	LPA 18:1	435.217	78.783	[M-H]-	4	53	85
LPA 20:4	LPA 20:4	457.236	303.233	[M-H]-	3	28	85
LPA 20:4	LPA 20:4	457.236	152.995	[M-H]-	3	22	85
LPA 20:4	LPA 20:4	457.236	78.959	[M-H]-	3	53	85
LPE 18:1 (d7)	LPE 18:1 (d7)	485.338	288.29	[M-H]-	4.4	24	97
LPE 18:1 (d7)	LPE 18:1 (d7)	485.338	214.048	[M-H]-	4.4	24	97
LPE 18:1 (d7)	LPE 18:1 (d7)	485.338	196.038	[M-H]-	4.4	25	97
LPI 18:0	LPI 18:0	599.32	419.257	[M-H]-	4.4	40	100
LPI 18:0	LPI 18:0	599.32	283.264	[M-H]-	4.4	40	100
LPI 18:0	LPI 18:0	599.32	241.012	[M-H]-	4.4	40	100
LPI 18:0	LPI 18:0	599.32	152.996	[M-H]-	4.4	40	100
LPI 18:1	LPI 18:1	597.305	417.241	[M-H]-	3.3	40	100
LPI 18:1	LPI 18:1	597.305	281.248	[M-H]-	3.3	40	100
LPI 18:1	LPI 18:1	597.305	241.012	[M-H]-	3.3	40	100
LPI 18:1	LPI 18:1	597.305	152.996	[M-H]-	3.3	40	100
LPI 20:4	LPI 20:4	619.289	439.226	[M-H]-	2.2	40	100
LPI 20:4	LPI 20:4	619.289	303.232	[M-H]-	2.2	40	100
LPI 20:4	LPI 20:4	619.289	241.012	[M-H]-	2.2	40	100
LPI 20:4	LPI 20:4	619.289	152.996	[M-H]-	2.2	40	100
LPS 18:0	LPS 18:0	524.299	437.267	[M-H]-	4.5	30	85
LPS 18:0	LPS 18:0	524.299	283.264	[M-H]-	4.5	30	85
LPS 18:0	LPS 18:0	524.299	152.996	[M-H]-	4.5	25	85
LPS 18:1	LPS 18:1	522.284	435.252	[M-H]-	3.2	30	85
LPS 18:1	LPS 18:1	522.284	281.248	[M-H]-	3.2	30	85
LPS 18:1	LPS 18:1	522.284	152.996	[M-H]-	3.2	25	85
LPS 20:4	LPS 20:4	544.268	457.236	[M-H]-	2.3	30	85
LPS 20:4	LPS 20:4	544.268	303.232	[M-H]-	2.3	30	85
LPS 20:4	LPS 20:4	544.268	152.996	[M-H]-	2.3	25	85
PA 33:1 (d7)	PA 15:0/18:1 (d7)	666.509	288.167	[M-H]-	8.7	33	97
PA 33:1 (d7)	PA 15:0/18:1 (d7)	666.509	241.083	[M-H]-	8.7	36	97
PA 33:1 (d7)	PA 15:0/18:1 (d7)	666.509	152.995	[M-H]-	8.7	36	97
PA 34:1	PA 16:0_18:1	673.467	281.167	[M-H]-	9	35	112
PA 34:1	PA 16:0_18:1	673.467	255.167	[M-H]-	9	36	112
PA 34:1	PA 16:0_18:1	673.467	152.995	[M-H]-	9	36	112
PG 33:1 (d7)	PG 15:0/18:1 (d7)	740.546	288.29	[M-H]-	8.3	37	140
PG 33:1 (d7)	PG 15:0/18:1 (d7)	740.546	241.21	[M-H]-	8.3	38	140
PG 33:1 (d7)	PG 15:0/18:1 (d7)	740.546	152.995	[M-H]-	8.3	40	140
PG 34:1	PG 16:0_18:1	747.51	281.24	[M-H]-	8.5	38	130
PG 34:1	PG 16:0_18:1	747.51	255.23	[M-H]-	8.5	38	130
PG 34:1	PG 16:0_18:1	747.51	152.995	[M-H]-	8.5	42	130
PG 36:2	PG 18:1_18:1	773.534	281.248	[M-H]-	8.2	38	130
PG 36:2	PG 18:1_18:1	773.534	152.996	[M-H]-	8.2	42	130
PG 38:5	PG 18:1_20:4	795.518	303.232	[M-H]-	7.8	38	130
PG 38:5	PG 18:1_20:4	795.518	281.248	[M-H]-	7.8	38	130
PG 38:5	PG 18:1_20:4	795.518	152.996	[M-H]-	7.8	42	130
PG 40:5	PG 18:1_22:4	823.55	331.264	[M-H]-	8.2	38	130
PG 40:5	PG 18:1_22:4	823.55	281.248	[M-H]-	8.2	38	130
PG 40:5	PG 18:1_22:4	823.55	152.996	[M-H]-	8.2	42	130
PG 40:6	PG 18:1_22:5	821.534	329.248	[M-H]-	8	38	130
PG 40:6	PG 18:1_22:5	821.534	281.248	[M-H]-	8	38	130
PG 40:6	PG 18:1_22:5	821.534	152.996	[M-H]-	8	42	130
PG 40:7	PG 18:1_22:6	819.518	327.232	[M-H]-	7.7	38	130
PG 40:7	PG 18:1_22:6	819.518	281.248	[M-H]-	7.7	38	130
PG 40:7	PG 18:1_22:6	819.518	152.996	[M-H]-	7.7	42	130
PG 40:8	PG 18:2_22:6	817.503	327.232	[M-H]-	7.3	38	130
PG 40:8	PG 18:2_22:6	817.503	279.232	[M-H]-	7.3	38	130
PG 40:8	PG 18:2_22:6	817.503	152.996	[M-H]-	7.3	42	130
PG 40:8	PG 20:4_20:4	817.503	303.232	[M-H]-	7.3	38	130
PG 40:8	PG 20:4_20:4	817.503	152.996	[M-H]-	7.3	42	130
PI 32:0	PI 16:0_16:0	809.519	255.232	[M-H]-	8.4	40	188
PI 32:0	PI 16:0_16:0	809.519	241.01	[M-H]-	8.4	46	188
PI 32:0	PI 16:0_16:0	809.519	152.996	[M-H]-	8.4	47	188
PI 32:1	PI 16:0_16:1	807.503	255.232	[M-H]-	7.9	40	188
PI 32:1	PI 16:0_16:1	807.503	253.217	[M-H]-	7.9	40	188
PI 32:1	PI 16:0_16:1	807.503	241.01	[M-H]-	7.9	46	188
PI 32:1	PI 16:0_16:1	807.503	152.996	[M-H]-	7.9	47	188
PI 33:1 (d7)	PI 15:0/18:1 (d7)	828.562	288.29	[M-H]-	8.1	39	188
PI 33:1 (d7)	PI 15:0/18:1 (d7)	828.562	241.21	[M-H]-	8.1	46	188
PI 33:1 (d7)	PI 15:0/18:1 (d7)	828.562	152.995	[M-H]-	8.1	47	188
PI 34:1	PI 16:0_18:1	835.534	281.248	[M-H]-	8.4	40	188
PI 34:1	PI 16:0_18:1	835.534	255.232	[M-H]-	8.4	40	188
PI 34:1	PI 16:0_18:1	835.534	241.01	[M-H]-	8.4	46	188
PI 34:1	PI 16:0_18:1	835.534	152.996	[M-H]-	8.4	47	188
PI 34:2	PI 16:0_18:2	833.519	279.232	[M-H]-	8	40	188
PI 34:2	PI 16:0_18:2	833.519	255.232	[M-H]-	8	40	188
PI 34:2	PI 16:0_18:2	833.519	241.01	[M-H]-	8	46	188
PI 34:2	PI 16:0_18:2	833.519	152.996	[M-H]-	8	47	188
PI 36:4	PI 16:0_20:4	857.519	303.232	[M-H]-	8	40	188
PI 36:4	PI 16:0_20:4	857.519	255.232	[M-H]-	8	40	188
PI 36:4	PI 16:0_20:4	857.519	241.01	[M-H]-	8	46	188
PI 36:4	PI 16:0_20:4	857.519	152.996	[M-H]-	8	47	188
PI 38:6	PI 16:0_22:6	881.519	327.232	[M-H]-	7.8	40	188
PI 38:6	PI 16:0_22:6	881.519	255.232	[M-H]-	7.8	40	188
PI 38:6	PI 16:0_22:6	881.519	241.01	[M-H]-	7.8	46	188
PI 38:6	PI 16:0_22:6	881.519	152.996	[M-H]-	7.8	47	188
PI 35:2	PI 17:0_18:2	847.534	279.232	[M-H]-	8.3	40	188
PI 35:2	PI 17:0_18:2	847.534	269.248	[M-H]-	8.3	40	188
PI 35:2	PI 17:0_18:2	847.534	241.01	[M-H]-	8.3	46	188
PI 35:2	PI 17:0_18:2	847.534	152.996	[M-H]-	8.3	47	188
PI 37:4	PI 17:0_20:4	871.534	303.232	[M-H]-	8.2	40	188
PI 37:4	PI 17:0_20:4	871.534	269.248	[M-H]-	8.2	40	188
PI 37:4	PI 17:0_20:4	871.534	241.01	[M-H]-	8.2	46	188
PI 37:4	PI 17:0_20:4	871.534	152.996	[M-H]-	8.2	47	188
PI 36:1	PI 18:0_18:1	863.566	283.264	[M-H]-	8.9	40	188
PI 36:1	PI 18:0_18:1	863.566	281.248	[M-H]-	8.9	40	188
PI 36:1	PI 18:0_18:1	863.566	241.01	[M-H]-	8.9	46	188
PI 36:1	PI 18:0_18:1	863.566	152.996	[M-H]-	8.9	47	188
PI 38:3	PI 18:0_20:3	887.566	305.248	[M-H]-	8.7	40	188
PI 38:3	PI 18:0_20:3	887.566	283.264	[M-H]-	8.7	40	188
PI 38:3	PI 18:0_20:3	887.566	241.01	[M-H]-	8.7	46	188
PI 38:3	PI 18:0_20:3	887.566	152.996	[M-H]-	8.7	47	188
PI 38:4	PI 18:0_20:4	885.55	303.232	[M-H]-	8.5	40	188
PI 38:4	PI 18:0_20:4	885.55	283.264	[M-H]-	8.5	40	188
PI 38:4	PI 18:0_20:4	885.55	241.01	[M-H]-	8.5	46	188
PI 38:4	PI 18:0_20:4	885.55	152.996	[M-H]-	8.5	47	188
PI 40:4	PI 18:0_22:4	913.581	331.264	[M-H]-	8.8	40	188
PI 40:4	PI 18:0_22:4	913.581	283.264	[M-H]-	8.8	40	188
PI 40:4	PI 18:0_22:4	913.581	241.01	[M-H]-	8.8	46	188
PI 40:4	PI 18:0_22:4	913.581	152.996	[M-H]-	8.8	47	188
PI 40:5	PI 18:0_22:5	911.566	329.248	[M-H]-	8.5	40	188
PI 40:5	PI 18:0_22:5	911.566	283.264	[M-H]-	8.5	40	188
PI 40:5	PI 18:0_22:5	911.566	241.01	[M-H]-	8.5	46	188
PI 40:5	PI 18:0_22:5	911.566	152.996	[M-H]-	8.5	47	188
PI 40:6	PI 18:0_22:6	909.55	327.232	[M-H]-	8.4	40	188
PI 40:6	PI 18:0_22:6	909.55	283.264	[M-H]-	8.4	40	188
PI 40:6	PI 18:0_22:6	909.55	241.01	[M-H]-	8.4	46	188
PI 40:6	PI 18:0_22:6	909.55	152.996	[M-H]-	8.4	47	188
PI 36:2	PI 18:1_18:1	861.55	281.248	[M-H]-	8.4	40	188
PI 36:2	PI 18:1_18:1	861.55	241.01	[M-H]-	8.4	46	188
PI 36:2	PI 18:1_18:1	861.55	152.996	[M-H]-	8.4	47	188
PI 38:5	PI 18:1_20:4	883.534	303.232	[M-H]-	8	40	188
PI 38:5	PI 18:1_20:4	883.534	281.248	[M-H]-	8	40	188
PI 38:5	PI 18:1_20:4	883.534	241.01	[M-H]-	8	46	188
PI 38:5	PI 18:1_20:4	883.534	152.996	[M-H]-	8	47	188
PI 40:8	PI 20:4_20:4	905.519	303.232	[M-H]-	7.5	40	188
PI 40:8	PI 20:4_20:4	905.519	241.01	[M-H]-	7.5	46	188
PI 40:8	PI 20:4_20:4	905.519	152.996	[M-H]-	7.5	47	188
PS 33:1 (d7)	PS 15:0/18:1 (d7)	753.541	152.995	[M-H]-	8.3	44	112
PS 34:0	PS 16:0_18:0	762.529	152.996	[M-H]-	9	43	110
PS 34:1	PS 16:0_18:1	760.51	152.995	[M-H]-	8.6	43	110
PS 36:1	PS 18:0_18:1	788.545	152.996	[M-H]-	9	43	110
PS 36:2	PS 18:0_18:2	786.529	152.996	[M-H]-	8.7	43	110
PS 38:3	PS 18:0_20:3	812.545	152.996	[M-H]-	8.8	43	110
PS 38:4	PS 18:0_20:4	810.529	152.996	[M-H]-	8.6	43	110
PS 40:4	PS 18:0_22:4	838.56	152.996	[M-H]-	8.9	43	110
PS 40:5	PS 18:0_22:5	836.545	152.996	[M-H]-	8.7	43	110
PS 40:6	PS 18:0_22:6	834.529	152.996	[M-H]-	8.5	43	110
PS 38:2	PS 18:1_20:1	814.56	152.996	[M-H]-	9	43	110
PS 38:5	PS 18:1_20:4	808.513	152.996	[M-H]-	8.2	43	110
PS 40:2	PS 18:1_22:1	842.592	152.996	[M-H]-	9.4	43	110
