## Supplementary Table 9 for "Deep lipidomic profiling reveals sex dimorphism of lipid metabolism in fibro-calcific aortic valve disease"

### Sheet: Supplementary Data Table 9
Supplementary Data Table 9 | Uniform Manifold Approximation and Projection (UMAP) parameters.
Category	Parameter Name	Scale	Range after scale	Factor	Remark
Quantity	median_zscore	NA	(-0.333 ->17.88) float	1	The z-score of median value of lipid concentration
FA residues	num_c	min_max_scale	(0->1) float	0.01	The total number of C in the FA residues (C in head group is not counted)
FA residues	num_db	min_max_scale	(0->1) float	0.01	The total number of double bonds in the FA residues (unsaturation in head group is not counted)
FA residues	res_db_ratio	min_max_scale	(0->1) float	0.025	num_db / num_c, represent the ration of double bonds to carbon atom count
Backbone similarity	PC1	min_max_scale	(0->1) float	0.05	PC dimension 1 value from the lipid class backbone PCA analysis
Backbone similarity	PC2	min_max_scale	(0->1) float	0.05	PC dimension 2 value from the lipid class backbone PCA analysis
Backbone similarity	PC3	min_max_scale	(0->1) float	0.05	PC dimension 3 value from the lipid class backbone PCA analysis
Backbone similarity	PC4	min_max_scale	(0->1) float	0.05	PC dimension 4 value from the lipid class backbone PCA analysis
Backbone similarity	PC5	min_max_scale	(0->1) float	0.05	PC dimension 5 value from the lipid class backbone PCA analysis
Lipid class	has_spb	NA	(0 or 1) int	0.005	If the structure contains sphingoid base backbone
Lipid class	has_cholesterol	NA	(0 or 1) int	0.005	If the structure contains cholesterol backbone
Lipid class	has_phosphate	NA	(0 or 1) int	0.005	If the structure contains a phosphate
Lipid class	residues_count	min_max_scale	(0->1) float	0.005	The number of the FA/FOH residues in the structure
Lipid class	fa_res_count	min_max_scale	(0->1) float	0.005	The number of the FA/FOH residues in the structure
Lipid class	free_res_count	min_max_scale	(0->1) float	0.005	The number of the occupied sn positions
